# Single Cell Analysis of Regions of Interest (SCARI) using a novel photoswitchable tag

**DOI:** 10.1101/2020.10.02.291096

**Authors:** Anne M. van der Leun, Mirjam E. Hoekstra, Luuk Reinalda, Colinda L.G.J. Scheele, Mireille Toebes, Michel J. van de Graaff, Hanjie Li, Akhiad Bercovich, Yaniv Lubling, Eyal David, Daniela S. Thommen, Amos Tanay, Jacco van Rheenen, Ido Amit, Sander I. van Kasteren, Ton N. Schumacher

## Abstract

The functional activity and differentiation potential of cells is determined by their interaction with surrounding cells. Approaches that allow the unbiased characterization of cell states while at the same time providing spatial information are of major value to assess this environmental influence. However, most current techniques are hampered by a trade-off between spatial resolution and cell profiling depth. Here, we developed a photoswitch-based technology that allows the isolation and in-depth analysis of live cells from regions of interest in complex *ex vivo* systems, including human tissues. The use of a highly sensitive 4-nitrophenyl(benzofuran)-cage coupled to nanobodies allowed photoswitching of cells in areas of interest with low-intensity violet light and without detectable phototoxicity. Single cell RNA sequencing of spatially defined CD8^+^ T cells was used to exemplify the feasibility of identifying location-dependent cell states at the single cell level. Finally, we demonstrate the efficient labeling and photoswitching of cells in live primary human tumor tissue. The technology described here provides a valuable tool for the analysis of spatially defined cells in diverse biological systems, including clinical samples.
