## Supplementary material for "Single Cell Analysis of Regions of Interest (SCARI) using a novel photoswitchable tag": Table S1

### Sheet: variable_genes_stats
Table S1 Most variable genes across the dataset.
name	ds_log_varmean
IFNG	5.02323
CCL4	4.96962
CCL4L2	4.30213
CCL3	4.16446
IL22	4.0942
CXCL8	3.85943
CSF2	3.81228
CCL22	3.80206
IL3	3.77911
CCL17	3.40224
XCL2	3.28674
CCL1	3.25386
IL2	3.04739
CCL3L3	3.03229
XCL1	3.02428
GNLY	2.99208
IL17A	2.76245
HIST1H4C	2.65909
CXCL10	2.34987
SERPINB2	2.31624
TNF	2.18195
IL5	2.17245
GZMB	2.09067
IL13	2.02716
CXCL9	2.0205
CRTAM	1.83231
RGCC	1.82833
CCL20	1.74527
IFIT2	1.73738
TMSB4X	1.66084
