## Supplementary material for "Single Cell Analysis of Regions of Interest (SCARI) using a novel photoswitchable tag": Table S2

### Sheet: mito_genes
Table S2 Genesets related to strong transcriptional modules that were excluded from analysis.
Mitochondrial geneset		Immunoglobulin geneset		Noncoding RNA geneset		Ribosomal geneset
MRPL20P1		IGBP1		MALAT1		RPA1
MRPL22P1		IGBP1-AS1		XIST		RPA2
MRPL23-AS1		IGBP1-AS2		NEAT1		RPA2P1
MRPL2P1		IGBP1P1		hsa-mir-6723		RPA2P2
MRPL32P1		IGBP1P3				RPA2P3
MRPL35P1		IGBP1P4				RPA3
MRPL35P2		IGBP1P5				RPA4
MRPL35P3		IGHA1				RPE65
MRPL35P4		IGHA2				RPF1
MRPL37P1		IGHD				RPF2
MRPL3P1		IGHD1-1				RPF2P1
MRPL40P1		IGHD1-14				RPF2P2
MRPL42P2		IGHD1-20				RPH3A
MRPL42P3		IGHD1-26				RPH3AL
MRPL42P4		IGHD1-7				RPL10
MRPL42P6		IGHD1OR15-1A				RPL10A
MRPL45P1		IGHD1OR15-1B				RPL10AP1
MRPL45P2		IGHD2-15				RPL10AP3
MRPL48P1		IGHD2-2				RPL10AP5
MRPL49P1		IGHD2-21				RPL10L
MRPL49P2		IGHD2-8				RPL10P1
MRPL50P1		IGHD2OR15-2A				RPL10P10
MRPL50P2		IGHD2OR15-2B				RPL10P11
MRPL50P4		IGHD3-10				RPL10P12
MRPL51P2		IGHD3-16				RPL10P13
MRPL53P1		IGHD3-22				RPL10P14
MRPL57P1		IGHD3-3				RPL10P15
MRPL57P3		IGHD3-9				RPL10P16
MRPL57P6		IGHD3OR15-3A				RPL10P17
MRPL57P7		IGHD3OR15-3B				RPL10P18
MRPL58		IGHD4-11				RPL10P19
MRPS10P1		IGHD4-17				RPL10P2
MRPS10P2		IGHD4-23				RPL10P3
MRPS11P1		IGHD4-4				RPL10P4
MRPS16P1		IGHD4OR15-4A				RPL10P5
MRPS16P2		IGHD4OR15-4B				RPL10P6
MRPS16P3		IGHD5-12				RPL10P7
MRPS17P1		IGHD5-18				RPL10P8
MRPS17P3		IGHD5-24				RPL10P9
MRPS17P9		IGHD5-5				RPL11
MRPS18AP1		IGHD5OR15-5A				RPL11P3
MRPS18BP1		IGHD5OR15-5B				RPL11P4
MRPS18BP2		IGHD6-13				RPL12
MRPS18CP4		IGHD6-19				RPL12P1
MRPS18CP6		IGHD6-25				RPL12P10
MRPS21P1		IGHD6-6				RPL12P11
MRPS21P2		IGHD7-27				RPL12P12
MRPS21P3		IGHE				RPL12P13
MRPS21P5		IGHEP1				RPL12P14
MRPS21P6		IGHEP2				RPL12P15
MRPS21P7		IGHG1				RPL12P16
MRPS21P8		IGHG2				RPL12P17
MRPS21P9		IGHG3				RPL12P18
MRPS31P2		IGHG4				RPL12P19
MRPS31P4		IGHGP				RPL12P2
MRPS31P5		IGHJ1				RPL12P20
MRPS33P2		IGHJ1P				RPL12P21
MRPS33P3		IGHJ2				RPL12P22
MRPS33P4		IGHJ2P				RPL12P23
MRPS35P2		IGHJ3				RPL12P24
MRPS35P3		IGHJ3P				RPL12P25
MRPS36P1		IGHJ4				RPL12P26
MRPS36P2		IGHJ5				RPL12P27
MRPS36P3		IGHJ6				RPL12P28
MRPS36P4		IGHM				RPL12P29
MRPS36P5		IGHMBP2				RPL12P3
MRPS5P3		IGHV1-12				RPL12P30
MRPS5P4		IGHV1-14				RPL12P31
MRPS6P2		IGHV1-17				RPL12P32
MT-ATP6		IGHV1-18				RPL12P33
MT-ATP8		IGHV1-2				RPL12P34
MT-CO1		IGHV1-24				RPL12P35
MT-CO2		IGHV1-3				RPL12P36
MT-CO3		IGHV1-45				RPL12P37
MT-CYB		IGHV1-46				RPL12P38
MT-ND1		IGHV1-58				RPL12P39
MT-ND2		IGHV1-67				RPL12P4
MT-ND3		IGHV1-68				RPL12P40
MT-ND4		IGHV1-69				RPL12P41
MT-ND4L		IGHV1OR15-1				RPL12P42
MT-ND5		IGHV1OR15-2				RPL12P43
MT-ND6		IGHV1OR15-3				RPL12P44
MT-RNR1		IGHV1OR15-4				RPL12P45
MT-RNR2		IGHV1OR15-6				RPL12P46
MT-TA		IGHV1OR15-9				RPL12P47
MT-TC		IGHV1OR16-1				RPL12P48
MT-TD		IGHV1OR16-2				RPL12P49
MT-TE		IGHV1OR16-3				RPL12P5
MT-TF		IGHV1OR16-4				RPL12P50
MT-TG		IGHV1OR21-1				RPL12P6
MT-TH		IGHV2-26				RPL12P7
MT-TI		IGHV2-5				RPL12P8
MT-TK		IGHV2-70				RPL12P9
MT-TL1		IGHV2OR16-5				RPL13
MT-TL2		IGHV3-11				RPL13A
MT-TM		IGHV3-13				RPL13AP17
MT-TN		IGHV3-15				RPL13AP19
MT-TP		IGHV3-16				RPL13AP20
MT-TQ		IGHV3-19				RPL13AP23
MT-TR		IGHV3-20				RPL13AP25
MT-TS1		IGHV3-21				RPL13AP3
MT-TS2		IGHV3-22				RPL13AP5
MT-TT		IGHV3-23				RPL13AP6
MT-TV		IGHV3-25				RPL13AP7
MT-TW		IGHV3-29				RPL13P2
MT-TY		IGHV3-30				RPL13P5
MTATP6P1		IGHV3-30-2				RPL13P6
MTATP6P11		IGHV3-32				RPL14
MTATP6P13		IGHV3-33				RPL14P3
MTATP6P14		IGHV3-33-2				RPL14P5
MTATP6P15		IGHV3-35				RPL15
MTATP6P16		IGHV3-36				RPL15P1
MTATP6P17		IGHV3-37				RPL15P13
MTATP6P18		IGHV3-38				RPL15P14
MTATP6P19		IGHV3-41				RPL15P18
MTATP6P2		IGHV3-42				RPL15P21
MTATP6P20		IGHV3-43				RPL15P3
MTATP6P21		IGHV3-47				RPL17
MTATP6P22		IGHV3-48				RPL17-C18orf32
MTATP6P23		IGHV3-49				RPL17P1
MTATP6P24		IGHV3-50				RPL17P10
MTATP6P25		IGHV3-52				RPL17P11
MTATP6P26		IGHV3-53				RPL17P12
MTATP6P27		IGHV3-54				RPL17P17
MTATP6P29		IGHV3-57				RPL17P19
MTATP6P3		IGHV3-6				RPL17P2
MTATP6P30		IGHV3-60				RPL17P3
MTATP6P31		IGHV3-62				RPL17P34
MTATP6P4		IGHV3-63				RPL17P35
MTATP6P7		IGHV3-64				RPL17P36
MTATP6P9		IGHV3-65				RPL17P37
MTATP8P1		IGHV3-66				RPL17P45
MTATP8P2		IGHV3-7				RPL17P49
MTND1P1		IGHV3-71				RPL17P50
MTND1P10		IGHV3-72				RPL17P51
MTND1P11		IGHV3-73				RPL18
MTND1P12		IGHV3-74				RPL18A
MTND1P14		IGHV3-75				RPL18AP14
MTND1P15		IGHV3-76				RPL18AP15
MTND1P16		IGHV3-79				RPL18AP16
MTND1P17		IGHV3OR15-7				RPL18AP17
MTND1P18		IGHV3OR16-10				RPL18AP2
MTND1P19		IGHV3OR16-11				RPL18AP3
MTND1P2		IGHV3OR16-12				RPL18AP7
MTND1P20		IGHV3OR16-13				RPL18AP8
MTND1P21		IGHV3OR16-15				RPL18P1
MTND1P22		IGHV3OR16-16				RPL18P10
MTND1P23		IGHV3OR16-6				RPL18P13
MTND1P24		IGHV3OR16-7				RPL19
MTND1P26		IGHV3OR16-8				RPL19P1
MTND1P27		IGHV3OR16-9				RPL19P11
MTND1P28		IGHV4-28				RPL19P13
MTND1P29		IGHV4-31				RPL19P16
MTND1P3		IGHV4-34				RPL19P20
MTND1P30		IGHV4-39				RPL19P21
MTND1P31		IGHV4-4				RPL21
MTND1P32		IGHV4-55				RPL21P1
MTND1P33		IGHV4-59				RPL21P10
MTND1P34		IGHV4-61				RPL21P103
MTND1P35		IGHV4OR15-8				RPL21P104
MTND1P36		IGHV5-51				RPL21P107
MTND1P37		IGHV5-78				RPL21P108
MTND1P4		IGHV6-1				RPL21P109
MTND1P5		IGHV7-27				RPL21P11
MTND1P6		IGHV7-34-1				RPL21P110
MTND1P7		IGHV7-40				RPL21P111
MTND1P8		IGHV7-56				RPL21P112
MTND1P9		IGHV7-81				RPL21P12
MTND2P11		IGHVII-1-1				RPL21P126
MTND2P12		IGHVII-15-1				RPL21P129
MTND2P13		IGHVII-22-1				RPL21P13
MTND2P14		IGHVII-26-2				RPL21P131
MTND2P15		IGHVII-30-1				RPL21P132
MTND2P16		IGHVII-33-1				RPL21P133
MTND2P17		IGHVII-40-1				RPL21P134
MTND2P18		IGHVII-44-2				RPL21P135
MTND2P19		IGHVII-46-1				RPL21P136
MTND2P2		IGHVII-49-1				RPL21P16
MTND2P20		IGHVII-51-2				RPL21P17
MTND2P21		IGHVII-53-1				RPL21P18
MTND2P22		IGHVII-60-1				RPL21P2
MTND2P23		IGHVII-62-1				RPL21P23
MTND2P24		IGHVII-65-1				RPL21P24
MTND2P25		IGHVII-67-1				RPL21P28
MTND2P26		IGHVII-74-1				RPL21P3
MTND2P28		IGHVII-78-1				RPL21P32
MTND2P29		IGHVIII-11-1				RPL21P33
MTND2P3		IGHVIII-13-1				RPL21P38
MTND2P30		IGHVIII-2-1				RPL21P39
MTND2P31		IGHVIII-22-2				RPL21P40
MTND2P32		IGHVIII-25-1				RPL21P41
MTND2P33		IGHVIII-26-1				RPL21P42
MTND2P38		IGHVIII-38-1				RPL21P43
MTND2P39		IGHVIII-44				RPL21P47
MTND2P4		IGHVIII-47-1				RPL21P5
MTND2P40		IGHVIII-5-1				RPL21P50
MTND2P41		IGHVIII-5-2				RPL21P6
MTND2P5		IGHVIII-51-1				RPL21P65
MTND2P6		IGHVIII-67-2				RPL21P66
MTND2P7		IGHVIII-67-3				RPL21P67
MTND2P8		IGHVIII-67-4				RPL21P7
MTND2P9		IGHVIII-76-1				RPL21P71
MTND3P1		IGHVIII-82				RPL21P75
MTND3P10		IGHVIV-44-1				RPL21P8
MTND3P12		IGJP1				RPL21P88
MTND3P13		IGKC				RPL21P89
MTND3P16		IGKJ1				RPL21P9
MTND3P17		IGKJ2				RPL21P90
MTND3P19		IGKJ3				RPL21P91
MTND3P2		IGKJ4				RPL21P92
MTND3P20		IGKJ5				RPL21P93
MTND3P21		IGKV1-12				RPL21P99
MTND3P22		IGKV1-13				RPL22
MTND3P23		IGKV1-16				RPL22L1
MTND3P24		IGKV1-17				RPL22P11
MTND3P25		IGKV1-22				RPL22P13
MTND3P3		IGKV1-27				RPL22P17
MTND3P4		IGKV1-32				RPL22P18
MTND3P5		IGKV1-33				RPL22P22
MTND3P6		IGKV1-35				RPL23
MTND3P7		IGKV1-37				RPL23A
MTND3P8		IGKV1-39				RPL23AP1
MTND3P9		IGKV1-5				RPL23AP10
MTND4LP1		IGKV1-6				RPL23AP11
MTND4LP10		IGKV1-8				RPL23AP12
MTND4LP11		IGKV1-9				RPL23AP14
MTND4LP12		IGKV1D-12				RPL23AP15
MTND4LP13		IGKV1D-13				RPL23AP16
MTND4LP14		IGKV1D-16				RPL23AP17
MTND4LP16		IGKV1D-17				RPL23AP18
MTND4LP17		IGKV1D-22				RPL23AP19
MTND4LP18		IGKV1D-27				RPL23AP2
MTND4LP19		IGKV1D-32				RPL23AP20
MTND4LP2		IGKV1D-33				RPL23AP22
MTND4LP20		IGKV1D-35				RPL23AP23
MTND4LP21		IGKV1D-37				RPL23AP24
MTND4LP22		IGKV1D-39				RPL23AP25
MTND4LP24		IGKV1D-42				RPL23AP26
MTND4LP25		IGKV1D-43				RPL23AP27
MTND4LP26		IGKV1D-8				RPL23AP28
MTND4LP3		IGKV1OR-2				RPL23AP29
MTND4LP30		IGKV1OR-3				RPL23AP3
MTND4LP31		IGKV1OR1-1				RPL23AP30
MTND4LP32		IGKV1OR10-1				RPL23AP31
MTND4LP5		IGKV1OR2-1				RPL23AP32
MTND4LP7		IGKV1OR2-108				RPL23AP33
MTND4LP9		IGKV1OR2-11				RPL23AP34
MTND4P1		IGKV1OR2-118				RPL23AP35
MTND4P10		IGKV1OR2-2				RPL23AP36
MTND4P11		IGKV1OR2-3				RPL23AP37
MTND4P12		IGKV1OR2-6				RPL23AP38
MTND4P13		IGKV1OR2-9				RPL23AP39
MTND4P14		IGKV1OR22-1				RPL23AP4
MTND4P15		IGKV1OR22-5				RPL23AP40
MTND4P16		IGKV1OR9-1				RPL23AP41
MTND4P17		IGKV1OR9-2				RPL23AP42
MTND4P18		IGKV2-10				RPL23AP43
MTND4P19		IGKV2-14				RPL23AP44
MTND4P2		IGKV2-18				RPL23AP45
MTND4P20		IGKV2-19				RPL23AP46
MTND4P21		IGKV2-23				RPL23AP47
MTND4P22		IGKV2-24				RPL23AP48
MTND4P23		IGKV2-26				RPL23AP49
MTND4P24		IGKV2-28				RPL23AP50
MTND4P25		IGKV2-29				RPL23AP52
MTND4P26		IGKV2-30				RPL23AP53
MTND4P27		IGKV2-36				RPL23AP54
MTND4P28		IGKV2-38				RPL23AP55
MTND4P29		IGKV2-4				RPL23AP56
MTND4P3		IGKV2-40				RPL23AP57
MTND4P30		IGKV2D-10				RPL23AP58
MTND4P31		IGKV2D-14				RPL23AP59
MTND4P32		IGKV2D-18				RPL23AP6
MTND4P33		IGKV2D-19				RPL23AP60
MTND4P34		IGKV2D-23				RPL23AP61
MTND4P35		IGKV2D-24				RPL23AP62
MTND4P4		IGKV2D-26				RPL23AP63
MTND4P5		IGKV2D-28				RPL23AP64
MTND4P6		IGKV2D-29				RPL23AP65
MTND4P7		IGKV2D-30				RPL23AP66
MTND4P8		IGKV2D-36				RPL23AP67
MTND4P9		IGKV2D-38				RPL23AP68
MTND5P1		IGKV2D-40				RPL23AP69
MTND5P10		IGKV2OR2-1				RPL23AP7
MTND5P11		IGKV2OR2-10				RPL23AP70
MTND5P12		IGKV2OR2-2				RPL23AP71
MTND5P13		IGKV2OR2-7				RPL23AP72
MTND5P14		IGKV2OR2-7D				RPL23AP73
MTND5P15		IGKV2OR2-8				RPL23AP74
MTND5P16		IGKV2OR22-3				RPL23AP75
MTND5P17		IGKV2OR22-4				RPL23AP76
MTND5P18		IGKV3-11				RPL23AP77
MTND5P19		IGKV3-15				RPL23AP78
MTND5P2		IGKV3-20				RPL23AP8
MTND5P20		IGKV3-25				RPL23AP80
MTND5P21		IGKV3-31				RPL23AP81
MTND5P22		IGKV3-34				RPL23AP82
MTND5P23		IGKV3-7				RPL23AP83
MTND5P24		IGKV3D-11				RPL23AP84
MTND5P25		IGKV3D-15				RPL23AP85
MTND5P26		IGKV3D-20				RPL23AP86
MTND5P27		IGKV3D-25				RPL23AP87
MTND5P28		IGKV3D-31				RPL23AP88
MTND5P29		IGKV3D-34				RPL23AP89
MTND5P3		IGKV3D-7				RPL23AP90
MTND5P30		IGKV3OR2-268				RPL23AP91
MTND5P31		IGKV3OR2-5				RPL23AP92
MTND5P32		IGKV3OR22-2				RPL23AP93
MTND5P33		IGKV4-1				RPL23AP94
MTND5P34		IGKV5-2				RPL23AP95
MTND5P35		IGKV6-21				RPL23AP96
MTND5P4		IGKV6D-21				RPL23AP97
MTND5P40		IGKV6D-41				RPL23P10
MTND5P41		IGKV7-3				RPL23P11
MTND5P42		IGLC1				RPL23P2
MTND5P5		IGLC2				RPL23P4
MTND5P6		IGLC3				RPL23P8
MTND5P7		IGLC4				RPL24
MTND5P8		IGLC5				RPL24P2
MTND5P9		IGLC6				RPL24P4
MTND6P1		IGLC7				RPL24P7
MTND6P10		IGLCOR22-1				RPL24P8
MTND6P11		IGLCOR22-2				RPL26
MTND6P12		IGLJ1				RPL26L1
MTND6P13		IGLJ2				RPL26P26
MTND6P14		IGLJ3				RPL26P27
MTND6P15		IGLJ4				RPL26P28
MTND6P16		IGLJ5				RPL26P29
MTND6P17		IGLJ6				RPL26P30
MTND6P18		IGLJ7				RPL26P34
MTND6P19		IGLJCOR18				RPL26P37
MTND6P2		IGLL1				RPL26P6
MTND6P20		IGLL3P				RPL26P9
MTND6P21		IGLL4P				RPL27
MTND6P22		IGLL5				RPL27A
MTND6P24		IGLON5				RPL27AP5
MTND6P25		IGLV1-36				RPL27AP8
MTND6P3		IGLV1-40				RPL28
MTND6P32		IGLV1-41				RPL29
MTND6P33		IGLV1-44				RPL29P11
MTND6P4		IGLV1-47				RPL29P12
MTND6P5		IGLV1-50				RPL29P14
MTND6P6		IGLV1-51				RPL29P2
MTND6P7		IGLV1-62				RPL29P22
MTND6P8		IGLV10-54				RPL29P23
MTND6P9		IGLV10-67				RPL29P25
MTRNR2L1		IGLV11-55				RPL29P28
MTRNR2L10		IGLV2-11				RPL29P29
MTRNR2L11		IGLV2-14				RPL29P33
MTRNR2L12		IGLV2-18				RPL29P7
MTRNR2L13		IGLV2-23				RPL3
MTRNR2L2		IGLV2-28				RPL30
MTRNR2L3		IGLV2-33				RPL30P1
MTRNR2L4		IGLV2-34				RPL30P10
MTRNR2L5		IGLV2-5				RPL30P11
MTRNR2L6		IGLV2-8				RPL30P12
MTRNR2L7		IGLV3-1				RPL30P13
MTRNR2L8		IGLV3-10				RPL30P14
MTRNR2L9		IGLV3-12				RPL30P15
CYC1		IGLV3-13				RPL30P16
SDHB		IGLV3-15				RPL30P2
COQ7		IGLV3-16				RPL30P3
SDHA		IGLV3-17				RPL30P4
UQCRC1		IGLV3-19				RPL30P5
COQ5		IGLV3-2				RPL30P6
PDHA1		IGLV3-21				RPL30P7
COQ9		IGLV3-22				RPL30P9
ATP5D		IGLV3-24				RPL31
COX5A		IGLV3-25				RPL31P1
ISCA2		IGLV3-26				RPL31P11
PMPCB		IGLV3-27				RPL31P12
UQCRFS1		IGLV3-29				RPL31P13
ATP5A1		IGLV3-30				RPL31P15
OGDH		IGLV3-31				RPL31P2
PDHB		IGLV3-32				RPL31P20
UQCRC2		IGLV3-4				RPL31P3
SDHD		IGLV3-6				RPL31P35
UQCRQ		IGLV3-7				RPL31P41
DBT		IGLV3-9				RPL31P44
PDK4		IGLV4-3				RPL31P45
MDH2		IGLV4-60				RPL31P50
CS		IGLV4-69				RPL31P52
GRPEL1		IGLV5-37				RPL31P53
DLAT		IGLV5-45				RPL31P54
LRPPRC		IGLV5-48				RPL31P58
DLST		IGLV5-52				RPL31P60
PDHX		IGLV6-57				RPL31P61
GFM1		IGLV7-35				RPL31P63
MPC2		IGLV7-43				RPL32
NDUFS1		IGLV7-46				RPL32P14
ATP5E		IGLV8-61				RPL32P23
SLC25A3		IGLV8OR8-1				RPL32P28
FH		IGLV9-49				RPL32P3
PMPCA		IGLVI-20				RPL32P33
ATP5B		IGLVI-38				RPL32P34
C6orf57		IGLVI-42				RPL32P35
UQCR10		IGLVI-56				RPL32P9
ISCA1		IGLVI-63				RPL34
SUCLA2		IGLVI-68				RPL34-AS1
COQ3		IGLVI-70				RPL34P1
IARS2		IGLVIV-53				RPL34P17
IDH3A		IGLVIV-59				RPL34P18
COX11		IGLVIV-64				RPL34P19
ETFDH		IGLVIV-65				RPL34P20
TIMM10		IGLVIV-66-1				RPL34P22
BCKDHA		IGLVIVOR22-1				RPL34P26
UQCRH		IGLVIVOR22-2				RPL34P27
HIGD2A		IGLVV-58				RPL34P29
ATP5O		IGLVV-66				RPL34P3
ECHS1		IGLVVI-22-1				RPL34P33
LETMD1		IGLVVI-25-1				RPL34P34
COX6A1		IGLVVII-41-1				RPL34P6
COX15		IGSF1				RPL35
AFG3L2		IGSF10				RPL35A
HADHA		IGSF11				RPL35AP12
ETFA		IGSF11-AS1				RPL35AP15
NDUFS7		IGSF21				RPL35AP19
CPT2		IGSF22				RPL35AP21
BCKDHB		IGSF23				RPL35AP22
IDH3B		IGSF3				RPL35AP24
LARS2		IGSF5				RPL35AP25
ACADS		IGSF6				RPL35AP28
LETM1		IGSF8				RPL35AP3
ATP5I		IGSF9				RPL35AP31
OPA1		IGSF9B				RPL35AP4
AUH						RPL35P1
SUCLG1						RPL35P2
NDUFV2						RPL35P3
COQ6						RPL35P4
ABHD11						RPL35P5
ATP5J						RPL35P6
NDUFB8						RPL35P8
LONP1						RPL35P9
DLD						RPL36
AIFM1						RPL36A
ECHDC3						RPL36A-HNRNPH2
APOOL						RPL36AL
MRRF						RPL36AP10
NDUFS8						RPL36AP13
ACADM						RPL36AP15
IMMT						RPL36AP21
TIMM9						RPL36AP29
SLC25A4						RPL36AP33
SAMM50						RPL36AP35
NDUFS2						RPL36AP36
NDUFV1						RPL36AP39
ACO2						RPL36AP41
SUPV3L1						RPL36AP48
FECH						RPL36AP51
MTIF2						RPL36AP53
PHB						RPL36AP55
HIBCH						RPL36AP6
HSPA9						RPL36P1
SURF1						RPL36P16
PRDX3						RPL36P18
GHITM						RPL36P19
GUF1						RPL36P2
TIMM13						RPL36P20
LYRM4						RPL36P4
IDH3G						RPL37
SDHC						RPL37A
NDUFB5						RPL37AP1
SDHAF2						RPL37AP8
COQ10A						RPL37P1
C21orf33						RPL37P10
TXN2						RPL37P18
COX6C						RPL37P21
NDUFB9						RPL37P23
MTCH2						RPL37P25
NDUFA6						RPL37P3
SLC25A20						RPL37P4
TIMM44						RPL37P6
COX17						RPL38
MINOS1						RPL38P1
SOD2						RPL38P3
COX6B1						RPL38P4
VDAC1						RPL39
CLPP						RPL39L
HADH						RPL39P25
ACADL						RPL39P28
ACAT1						RPL39P29
MALSU1						RPL39P34
CLPX						RPL39P36
NDUFS4						RPL39P38
C1QBP						RPL39P39
PITRM1						RPL39P40
UQCC1						RPL39P5
MRM1						RPL39P6
MECR						RPL3L
HSDL2						RPL3P1
ABCB8						RPL3P10
ATPAF2						RPL3P11
NDUFA9						RPL3P12
COA6						RPL3P13
POLRMT						RPL3P2
ISCU						RPL3P3
RTN4IP1						RPL3P4
OGDHL						RPL3P5
ATP5C1						RPL3P6
BCKDK						RPL3P7
GFM2						RPL3P8
NDUFAF4						RPL3P9
SLC25A35						RPL4
SLC25A11						RPL41
TIMM8B						RPL41P1
MCAT						RPL41P2
IBA57						RPL4P1
PHB2						RPL4P2
DAP3						RPL4P3
CMC2						RPL4P4
SDHAF1						RPL4P5
ADHFE1						RPL4P6
NFS1						RPL5
NDUFAF5						RPL5P1
TACO1						RPL5P10
MFN1						RPL5P11
PPTC7						RPL5P12
COX4I1						RPL5P13
NDUFS6						RPL5P14
OXCT1						RPL5P15
COX5B						RPL5P16
PDK2						RPL5P17
ALAS1						RPL5P18
MTO1						RPL5P19
LIAS						RPL5P2
NDUFA5						RPL5P20
NDUFB6						RPL5P21
MTX2						RPL5P22
SUCLG2						RPL5P23
FDX1						RPL5P24
SLC25A1						RPL5P25
TIMM50						RPL5P26
VDAC2						RPL5P27
SLC25A42						RPL5P28
TOMM7						RPL5P29
ECH1						RPL5P3
PET112						RPL5P30
BCS1L						RPL5P31
ERAL1						RPL5P32
CMC1						RPL5P33
TSFM						RPL5P34
FXN						RPL5P35
NFU1						RPL5P4
YARS2						RPL5P5
ALDH4A1						RPL5P6
TOMM40L						RPL5P7
NDUFAF1						RPL5P8
NDUFB10						RPL5P9
ACADSB						RPL6
ADCK3						RPL6P2
ACADVL						RPL6P21
COQ4						RPL6P24
NDUFA2						RPL6P29
HSPD1						RPL6P30
NDUFS5						RPL6P5
AK3						RPL6P7
CYCS						RPL6P8
MIPEP						RPL6P9
LYRM7						RPL7
CRAT						RPL7A
PCCB						RPL7AP10
PRODH						RPL7AP11
PCCA						RPL7AP14
MCCC1						RPL7AP2
CLPB						RPL7AP23
PDK1						RPL7AP25
COX7A2						RPL7AP26
TMEM126A						RPL7AP28
ECHDC2						RPL7AP30
HCCS						RPL7AP4
HIBADH						RPL7AP49
SLC25A30						RPL7AP50
BDH1						RPL7AP51
FARS2						RPL7AP52
ABCB7						RPL7AP53
MTX1						RPL7AP56
NDUFA7						RPL7AP57
TIMM17A						RPL7AP6
ALDH9A1						RPL7AP61
MARS2						RPL7AP66
ALDH6A1						RPL7AP69
FDXR						RPL7AP71
GATC						RPL7AP72
TRAP1						RPL7AP73
ACAD8						RPL7AP8
ALDH2						RPL7AP9
PPIF						RPL7L1
TIMM22						RPL7L1P1
IVD						RPL7L1P10
L2HGDH						RPL7L1P11
ETHE1						RPL7L1P12
SLC25A5						RPL7L1P13
SLC25A12						RPL7L1P2
TOMM22						RPL7L1P3
ACAA2						RPL7L1P4
DNAJA3						RPL7L1P5
NDUFB2						RPL7L1P7
ETFB						RPL7L1P8
LACE1						RPL7L1P9
ATPIF1						RPL7P1
ATP5F1						RPL7P10
COX7C						RPL7P11
CHCHD3						RPL7P12
COQ10B						RPL7P13
ACSF3						RPL7P14
POLDIP2						RPL7P15
SLC25A10						RPL7P16
SLC25A13						RPL7P17
PDK3						RPL7P18
ME3						RPL7P19
IDH2						RPL7P2
GCDH						RPL7P20
PPA2						RPL7P21
CHCHD10						RPL7P22
WARS2						RPL7P23
SLC25A19						RPL7P24
CBR4						RPL7P25
SMDT1						RPL7P26
HAGH						RPL7P27
COX7A1						RPL7P28
MTG1						RPL7P29
COX14						RPL7P3
NDUFA12						RPL7P30
MTERFD3						RPL7P31
LYRM5						RPL7P32
GPD2						RPL7P33
NDUFA10						RPL7P34
NDUFC2						RPL7P35
SLIRP						RPL7P36
ATP6						RPL7P37
COX2						RPL7P38
TIMM21						RPL7P39
NDUFA8						RPL7P4
GLS						RPL7P40
NDUFB11						RPL7P41
DHTKD1						RPL7P42
FAHD2A						RPL7P43
HSD17B8						RPL7P44
HINT2						RPL7P45
C6orf136						RPL7P46
SPRYD4						RPL7P47
LIPT2						RPL7P48
DECR1						RPL7P49
SLC25A15						RPL7P5
NDUFV3						RPL7P50
BPHL						RPL7P51
STOML2						RPL7P52
MSRB2						RPL7P53
LACTB						RPL7P54
TOMM40						RPL7P55
SLC25A25						RPL7P56
ADCK5						RPL7P57
ACAD10						RPL7P58
VWA8						RPL7P59
CCDC90B						RPL7P6
DNAJC11						RPL7P60
ALKBH7						RPL7P61
GLDC						RPL7P7
MPC1L						RPL7P8
THEM4						RPL7P9
SSBP1						RPL8
HSCB						RPL8P2
AK4						RPL9
ATAD3A						RPL9P15
PTGES2						RPL9P21
TXNRD2						RPL9P32
ACSM5						RPL9P33
CISD1						RPL9P6
2020-03-02						RPL9P7
SQRDL						RPL9P9
SCO1						RPN1
GCAT						RPN2
MTHFD1L						RPP14
ECI2						RPP21
UQCRB						RPP25
ATP5H						RPP25L
ATP5L						RPP30
CCDC58						RPP38
MCCC2						RPP40
MCEE						RPP40P1
MOCS1						RPP40P2
MUT						RPS10
SLC25A51						RPS10-NUDT3
SPG7						RPS10P14
ATP5G3						RPS10P16
ATAD1						RPS10P18
OXNAD1						RPS10P2
MTG2						RPS10P20
DARS2						RPS10P21
PC						RPS10P28
CLYBL						RPS10P3
PNPLA8						RPS10P5
MLYCD						RPS10P7
PYURF						RPS11
TIMM17B						RPS11P1
SLC25A26						RPS11P7
PRODH2						RPS12
NIT2						RPS12P10
FDX1L						RPS12P16
ME2						RPS12P17
TUFM						RPS12P18
COX6A2						RPS12P2
SLC30A9						RPS12P20
TAMM41						RPS12P23
TIMM23						RPS12P24
RMND1						RPS12P31
MFN2						RPS12P5
DNLZ						RPS13
CHCHD4						RPS13P2
NDUFAB1						RPS14
ACSM1						RPS14P4
COA5						RPS14P7
COQ2						RPS14P8
PDSS2						RPS15
EHHADH						RPS15A
NDUFS3						RPS15AP1
ABCB10						RPS15AP10
CKMT2						RPS15AP11
ACAD9						RPS15AP12
COX16						RPS15AP17
FAM210A						RPS15AP27
ACOT13						RPS15AP28
CPT1A						RPS15AP29
GK						RPS15AP30
DHRS4						RPS15AP34
PRELID2						RPS15AP36
CARS2						RPS15AP38
GBAS						RPS15AP40
NDUFB7						RPS15AP5
C19orf70						RPS15AP6
GLRX2						RPS15AP7
SCO2						RPS15AP9
HSD17B10						RPS15P5
NARS2						RPS15P9
RPUSD3						RPS16
SUOX						RPS16P5
SARDH						RPS16P9
HRSP12						RPS17
COX8A						RPS17P11
SPR						RPS17P13
MPV17						RPS17P15
ZADH2						RPS17P17
ALDH1B1						RPS17P2
CHCHD1						RPS17P5
TIMM8A						RPS17P8
VDAC3						RPS18
SLC25A24						RPS18P1
MPC1						RPS18P13
SLC25A22						RPS18P6
SLC25A31						RPS18P9
SLC25A18						RPS19
TRNT1						RPS19BP1
IDE						RPS19P1
GSTK1						RPS19P3
VARS2						RPS19P6
HSPE1						RPS19P7
ICT1						RPS2
MTCH1						RPS20
TRIAP1						RPS20P1
PTCD3						RPS20P10
COX10						RPS20P14
AKAP1						RPS20P15
RNMTL1						RPS20P2
AK2						RPS20P20
TMEM70						RPS20P21
NOA1						RPS20P22
MCUR1						RPS20P23
TMEM14C						RPS20P24
NDUFC1						RPS20P25
NDUFA3						RPS20P32
PDSS1						RPS20P4
SLC25A16						RPS20P5
C7orf55						RPS21
ACSM3						RPS21P1
NDUFAF6						RPS21P4
UCP1						RPS21P8
SFXN1						RPS23
GLRX5						RPS23P1
PTRH1						RPS23P10
XPNPEP3						RPS23P2
PDP1						RPS23P3
ECI1						RPS23P4
SLC25A21						RPS23P5
SLC25A29						RPS23P6
SLC25A45						RPS23P7
ACN9						RPS23P8
SLMO2						RPS23P9
SLC25A39						RPS24
NDUFB3						RPS24P1
REXO2						RPS24P12
GATM						RPS24P13
TIMM10B						RPS24P16
SARS2						RPS24P6
CHDH						RPS24P7
C8orf82						RPS24P8
EARS2						RPS25
GRHPR						RPS25P9
MTFMT						RPS26
PTCD2						RPS26P11
ECHDC1						RPS26P13
HARS2						RPS26P15
NDUFA4						RPS26P2
NDUFA13						RPS26P21
APOA1BP						RPS26P24
TMEM11						RPS26P28
SELO						RPS26P3
NAGS						RPS26P30
HSD17B4						RPS26P38
NDUFAF7						RPS26P39
OAT						RPS26P4
COX7B						RPS26P40
RARS2						RPS26P41
OXLD1						RPS26P42
LACTB2						RPS26P45
NDUFA11						RPS26P47
AURKAIP1						RPS26P48
CHCHD7						RPS26P5
SHMT2						RPS26P55
MTHFD2						RPS26P56
RMDN1						RPS26P6
CPS1						RPS26P8
C6orf203						RPS27
RDH13						RPS27A
TRMT2B						RPS27AP1
COA3						RPS27AP10
GSR						RPS27AP11
ENDOG						RPS27AP12
BCAT2						RPS27AP13
TEFM						RPS27AP14
ACSF2						RPS27AP15
TRMU						RPS27AP16
LAP3						RPS27AP17
GLUD1						RPS27AP18
HMGCL						RPS27AP19
FHIT						RPS27AP2
NUBPL						RPS27AP3
LYRM2						RPS27AP6
MPV17L						RPS27AP7
GADD45GIP1						RPS27AP8
TFAM						RPS27AP9
ALDH18A1						RPS27L
OXSM						RPS27P1
CCBL2						RPS27P12
TARS2						RPS27P16
TBRG4						RPS27P18
TMEM65						RPS27P20
ROMO1						RPS27P21
PRDX5						RPS27P22
DNAJC15						RPS27P23
C2orf47						RPS27P26
HIGD1A						RPS27P27
C16orf91						RPS27P29
RHOT2						RPS27P5
SLC25A44						RPS28
HAO2						RPS28P1
OXA1L						RPS28P7
SLC25A46						RPS28P8
RDH14						RPS29
C14orf2						RPS29P1
CA5B						RPS29P10
COASY						RPS29P11
CISD3						RPS29P12
GSTZ1						RPS29P13
COX6B2						RPS29P14
GLOD4						RPS29P15
ACAA1						RPS29P16
CROT						RPS29P17
PDF						RPS29P19
COX19						RPS29P2
AMT						RPS29P20
PDPR						RPS29P21
NLN						RPS29P22
BOLA1						RPS29P23
ALAS2						RPS29P24
GRPEL2						RPS29P25
ALDH7A1						RPS29P26
CECR5						RPS29P27
GFER						RPS29P28
IMMP2L						RPS29P29
COX4I2						RPS29P3
AADAT						RPS29P30
FUNDC2						RPS29P31
LYPLA1						RPS29P32
PDHA2						RPS29P33
MTRF1L						RPS29P4
GTPBP3						RPS29P5
MTHFD2L						RPS29P6
YME1L1						RPS29P7
ACOT2						RPS29P8
APOPT1						RPS29P9
MMAB						RPS2P1
PPOX						RPS2P25
ABCD3						RPS2P28
SIRT3						RPS2P32
LDHD						RPS2P35
C12orf65						RPS2P36
IMMP1L						RPS2P4
POLG						RPS2P45
ATPAF1						RPS2P52
BLOC1S1						RPS2P55
ALDH1L2						RPS2P7
COX18						RPS3
CPOX						RPS3A
NNT						RPS3AP1
C17orf89						RPS3AP12
XRCC6BP1						RPS3AP14
DCAKD						RPS3AP15
ATP5J2						RPS3AP17
SLC16A1						RPS3AP2
SFXN3						RPS3AP22
LONP2						RPS3AP23
AASS						RPS3AP24
DIABLO						RPS3AP25
COX8C						RPS3AP26
PXMP2						RPS3AP29
AGXT2						RPS3AP3
GLS2						RPS3AP36
APOO						RPS3AP37
ACAD11						RPS3AP38
C5orf63						RPS3AP4
HOGA1						RPS3AP41
TTC19						RPS3AP43
NGRN						RPS3AP44
TCAIM						RPS3AP46
GCSH						RPS3AP49
SIRT5						RPS3AP5
GPT2						RPS3AP50
TOMM6						RPS3AP52
FAM162A						RPS3AP53
ABCB6						RPS3AP54
MACROD1						RPS3AP6
TST						RPS3AP9
COX1						RPS3P1
MTFR1L						RPS3P2
SDR39U1						RPS3P6
DMGDH						RPS3P7
SLC25A14						RPS4X
SLMO1						RPS4XP1
SLC25A17						RPS4XP10
CHCHD5						RPS4XP11
TOMM70A						RPS4XP12
NIT1						RPS4XP13
FAHD1						RPS4XP14
MCU						RPS4XP15
CYP27A1						RPS4XP16
ND2						RPS4XP17
ND4						RPS4XP18
ND5						RPS4XP19
MDH1						RPS4XP2
KIAA0141						RPS4XP20
FASTKD1						RPS4XP21
ALDH1L1						RPS4XP22
PTCD1						RPS4XP23
HADHB						RPS4XP3
TRIT1						RPS4XP4
CRLS1						RPS4XP5
GLYCTK						RPS4XP6
SLC25A32						RPS4XP7
AARS2						RPS4XP8
EXOG						RPS4XP9
CHCHD2						RPS4Y1
KMO						RPS4Y2
SFXN5						RPS5
ELAC2						RPS5P2
GPX1						RPS5P3
CPT1B						RPS5P7
ME1						RPS6
FIS1						RPS6KA1
PRELID1						RPS6KA2
UCP3						RPS6KA2-AS1
SLC25A27						RPS6KA2-IT1
SLC25A40						RPS6KA3
SLC25A23						RPS6KA4
HEMK1						RPS6KA5
SLC25A36						RPS6KA6
OMA1						RPS6KB1
LETM2						RPS6KB2
DHRS1						RPS6KC1
STOM						RPS6KL1
METTL5						RPS6P12
MSRA						RPS6P14
NUDT8						RPS6P15
NMNAT3						RPS6P2
SLC25A38						RPS6P23
MPV17L2						RPS6P25
ACLY						RPS6P4
ABCD2						RPS7
FLAD1						RPS7P1
LIPT1						RPS7P10
C14orf159						RPS7P11
PCK2						RPS7P12
NADK2						RPS7P13
HK2						RPS7P14
MPST						RPS7P15
NUDT13						RPS7P2
ACACA						RPS7P3
ABAT						RPS7P4
HMGCS2						RPS7P5
ALDH5A1						RPS7P6
CKMT1A						RPS7P7
PISD						RPS7P8
NDUFB4						RPS7P9
UQCR11						RPS8
FAM136A						RPS8P10
TOMM5						RPS8P4
HTRA2						RPS8P6
GPI						RPS9
NDUFA1						RPS9P1
CYTB
GUK1
D2HGDH
OPA3
AKR1B10
PHYH
NDUFAF2
ECSIT
PARL
DNAJC4
PAM16
ALDH3A2
ACSL6
TYSND1
MRS2
ABHD10
HINT3
PXMP4
OSGEPL1
NUDT2
CYB5B
GRSF1
DNAJC30
CAT
DGUOK
ACOT9
ACSS1
RFK
STARD7
CHPT1
ATP8
TIMMDC1
SPATA19
HTATIP2
AKR7A2
DUT
KIAA0100
COX3
DHRS7B
MTRF1
TMEM143
NT5M
RHOT1
NME4
MTHFS
C19orf52
PNPO
IDH1
MICU2
PCBD2
QRSL1
ADCK1
PRDX6
TKT
NIPSNAP1
GARS
ACSM2A
SLC25A33
DHRSX
LYRM9
RAB24
PARS2
PUS1
GOT2
CARKD
ND3
ACCS
PTRH2
PGS1
OXR1
LYPLAL1
DNAJC28
GSTO1
FPGS
TMEM205
SLC25A53
AIFM3
MGST1
ABCA13
MTFP1
TUBB3
COA4
NIF3L1
PUSL1
SDSL
BAX
MAVS
METTL17
ACACB
ARG2
MTPAP
CCDC51
SUGCT
DNM1L
NRD1
TMEM126B
NSUN4
ACSS3
FAM210B
RBFA
CISD2
METAP1D
AHCYL1
NIPSNAP3A
2020-03-01
FUNDC1
ACSL1
COX20
HSDL1
CBR3
MTERFD2
NUDT19
HEBP1
PTPMT1
PGAM5
DTYMK
KARS
STAR
DNAJC19
HMBS
OTC
COX7A2L
MTERFD1
SFXN2
FASN
PINK1
TMEM177
TXNRD1
THNSL1
SLC37A4
FDPS
IDI1
TOP3A
FTMT
LDHAL6B
ATXN2
MTFR1
DDAH1
BCL2L13
TRMT10C
ACOT7
TFB1M
ARF5
CCDC109B
C10orf2
MMADHC
ALKBH3
PYCR2
RPS18
TSTD1
RDH11
HSPB7
LYRM1
OSBPL1A
RECQL4
PET100
HK1
GDAP1
MTIF3
UNG
GLYAT
SHMT1
ISOC2
PTS
PPWD1
ATP5G1
SLC16A11
QDPR
SLC16A7
ABCB9
ADCK4
GTPBP10
TARS
TSPO
FTH1
TRMT1
PSMA6
ADCK2
ACOX3
RAB35
TSTD3
PDP2
AGPAT5
FAM195A
UCP2
SLC25A37
SLC25A28
SLC25A48
SLC25A43
SLC25A47
SLC25A41
SLC25A34
PACSIN2
ACO1
MLH1
MTHFD1
EEFSEC
EPHX2
DHCR24
NUDT5
MICU1
SOD1
SERHL2
WDR81
NDUFAF3
BOLA3
OCIAD2
RSAD1
NCEH1
CHCHD6
TPI1
FASTKD2
PEX11B
TMEM186
OBSCN
CYB5A
PIF1
FABP1
ABCD1
GAPDH
PROSC
STOML1
DBI
PI4KA
PNPT1
TMBIM4
TOP1MT
C15orf40
RNASEH1
ABCA9
SCP2
NT5DC3
PTPN4
CMC4
ACOX1
LDHB
YBEY
HINT1
PKLR
MUL1
TK2
AGMAT
CMPK2
BID
ARL2
SYNJ2BP
MFF
DCXR
NUDT9
AMACR
NUDT6
ATP5SL
FTSJ2
BAK1
DHODH
MAOB
MGST3
ACP6
AGXT
CYB5R3
DDX28
BNIP3
MUTYH
GTPBP6
CYP11A1
OCIAD1
METTL8
RPUSD4
NME6
FKBP8
NLRX1
FOXRED1
TFB2M
PPM1K
ATP5G2
ND1
MSRB3
NIPSNAP3B
NTHL1
2020-03-05
SFXN4
SLC25A6
OGG1
QTRT1
AIFM2
PRDX2
FBXL4
GPAM
ATP5S
RMDN3
FAM213A
USMG5
PET117
MAOA
C15orf61
IFI27
MMACHC
RPS15A
CRYZ
PYCR1
KRT5
RPL10A
TMLHE
TOMM20
RPS14
COA7
MIEF1
SCCPDH
C15orf48
BNIP3L
FASTKD5
PARK7
RARS
KIF1B
COA1
ND4L
SIRT4
UQCC2
PDE12
NME3
DHX30
FASTK
METTL15
CYP24A1
PANK2
CA5A
NT5DC2
ACYP2
ATAD3B
TRUB2
COMTD1
CPT1C
C3orf33
SND1
ANGEL2
PRDX4
CCT7
P4HB
APEX2
PAICS
MGARP
HDHD3
PSTK
CYP11B2
ATIC
WBSCR16
FAM185A
PMAIP1
TXNDC12
ABCF2
TDRKH
CYP27B1
POLG2
SLC30A6
DUSP26
MTERF
GPX4
SLC22A4
COMT
C12orf10
SPATA20
GNG5
CCDC127
CRY1
ACSL4
MGME1
2020-09-04
EMC2
EFHD1
C20orf24
SPTLC2
AGR2
NT5C
NCOA4
NEU4
AGK
DUS2
TOMM34
KIAA0391
TCHP
CKMT1B
NDUFB1
ATP5J2-PTCD1
CASP8
BCL2L1
RPL35A
ARMC10
CDC25C
RAB32
CYB5R2
RAB11FIP5
THG1L
GOLPH3
PREPL
FASTKD3
CEP89
NUCB2
TCIRG1
NBR1
RCN2
FKBP10
SETD9
RPIA
LAMC1
BAD
BCL2
BCL2L2
DMPK
DNA2
ND6
ALKBH1
PICK1
AKAP10
PAK7
NSUN3
PABPC5
PRSS35
ATP10D
SERAC1
STX17
TRMT61B
PLGRKT
RPL34
SECISBP2
MTCP1
C10orf10
C2orf69
ASAH2
CLIC4
SNAP29
TRMT11
ARMS2
MRPL1
MRPL10
MRPL11
MRPL12
MRPL13
MRPL14
MRPL15
MRPL16
MRPL17
MRPL18
MRPL19
MRPL2
MRPL20
MRPL21
MRPL22
MRPL23
MRPL24
MRPL27
MRPL28
MRPL3
MRPL30
MRPL32
MRPL33
MRPL34
MRPL35
MRPL36
MRPL37
MRPL38
MRPL39
MRPL4
MRPL40
MRPL41
MRPL42
MRPL43
MRPL44
MRPL45
MRPL46
MRPL47
MRPL48
MRPL49
MRPL50
MRPL51
MRPL52
MRPL53
MRPL54
MRPL55
MRPL57
MRPL9
MRPS10
MRPS11
MRPS12
MRPS14
MRPS15
MRPS16
MRPS17
MRPS18A
MRPS18B
MRPS18C
MRPS2
MRPS21
MRPS22
MRPS23
MRPS24
MRPS25
MRPS26
MRPS27
MRPS28
MRPS30
MRPS31
MRPS33
MRPS34
MRPS35
MRPS36
MRPS5
MRPS6
MRPS7
MRPS9
