## Supplementary material for "Single Cell Analysis of Regions of Interest (SCARI) using a novel photoswitchable tag": Table S3

### Sheet: lateral_genes
Table S3 Genesets related to strong transcriptional modules (lateral genes).
Cell cycle geneset		IFN response geneset		stress geneset
ANLN		APOBEC3A		BAG3
ASPM		CCL2		BLOC1S5-TXNDC5
BIRC5		CCL7		CALU
CCNA2		CCL8		DNAJB1
CCNB1		CXCL10		DUSP1
CCNB2		CXCL11		EGR1
CCND1		CXCL9		FOS
CD63		DDX58		FOSB
CDC20		EIF2AK2		HIF1A
CDCA8		EPSTI1		HSP90AA1
CDKN3		GBP1		HSP90AB1
CENPA		GBP4		HSP90AB2P
CENPB		HERC5		HSP90AB3P
CENPBD1		IDO1		HSP90B1
CENPC		IFI16		HSPA1A
CENPCP1		IFI27L1		HSPA1B
CENPE		IFI27L2		HSPA6
CENPF		IFI30		HSPB1
CENPH		IFI35		HSPH1
CENPI		IFI44		IER2
CENPIP1		IFI44L		JUN
CENPJ		IFI6		JUNB
CENPK		IFIH1		NFKBIA
CENPL		IFIT1		NFKBIZ
CENPM		IFIT1B		RGS2
CENPN		IFIT1P1		SLC2A3
CENPO		IFIT2		SOCS3
CENPP		IFIT3		UBC
CENPQ		IFIT5		ZFAND2A
CENPT		IFIT6P		ZFP36
CENPV		IFITM1		ZFP36L1
CENPVP1		IFITM10
CENPVP2		IFITM2
CENPVP3		IFITM3
CENPW		IFITM4P
CEP55		IFITM5
CKAP2L		IFITM8P
DLGAP5		IFITM9P
FOXM1		IL1RN
GTSE1		IRF7
H2AFZ		ISG15
HIST1H1A		ISG20
HIST1H1B		LGALS9
HIST1H1C		LY6E
HIST1H1D		MT2A
HIST1H1E		MX1
HIST1H1PS1		MX2
HIST1H1PS2		NT5C3A
HIST1H1T		OAS1
HIST1H2AA		OAS2
HIST1H2AB		OAS3
HIST1H2AC		OASL
HIST1H2AD		PLSCR1
HIST1H2AE		RSAD2
HIST1H2AG		SAMD9
HIST1H2AH		SAMD9L
HIST1H2AI		STAT1
HIST1H2AJ		TNFSF10
HIST1H2AK		UBE2L6
HIST1H2AL		WARS
HIST1H2AM		XAF1
HIST1H2APS1
HIST1H2APS2
HIST1H2APS3
HIST1H2APS4
HIST1H2APS6
HIST1H2BA
HIST1H2BB
HIST1H2BC
HIST1H2BD
HIST1H2BE
HIST1H2BF
HIST1H2BG
HIST1H2BH
HIST1H2BI
HIST1H2BJ
HIST1H2BK
HIST1H2BL
HIST1H2BM
HIST1H2BN
HIST1H2BO
HIST1H2BPS1
HIST1H2BPS2
HIST1H2BPS3
HIST1H3A
HIST1H3B
HIST1H3C
HIST1H3D
HIST1H3E
HIST1H3F
HIST1H3G
HIST1H3H
HIST1H3I
HIST1H3J
HIST1H3PS1
HIST1H4A
HIST1H4B
HIST1H4C
HIST1H4D
HIST1H4E
HIST1H4F
HIST1H4G
HIST1H4H
HIST1H4I
HIST1H4J
HIST1H4K
HIST1H4L
HIST1H4PS1
HIST2H2AA3
HIST2H2AA4
HIST2H2AB
HIST2H2AC
HIST2H2BA
HIST2H2BB
HIST2H2BC
HIST2H2BD
HIST2H2BE
HIST2H2BF
HIST2H3A
HIST2H3C
HIST2H3D
HIST2H3DP1
HIST2H3PS2
HIST2H4A
HIST2H4B
HIST3H2A
HIST3H2BA
HIST3H2BB
HIST3H3
HIST4H4
HJURP
HMGB1
HMGB1P5
HMGB2
HMMR
KIAA0101
KIF11
KIF14
KIF15
KIF2C
LMNA
MCM3
MKI67
NCAPG
NUSAP1
PCNA
PLK1
PRC1
RRM2
SMC1A
SMC1B
SMC2
SMC3
SMC4
SMC5
SMC5-AS1
SMC6
STMN1
TK1
TOP2A
TPX2
TUBA1B
TUBB
TYMS
UBE2C
